# FBRSL1 couples ncPRC1.3 to CoREST to repress cell-cycle genes during human neuronal differentiation

**DOI:** 10.64898/2026.10.20.760506

**Authors:** Sanxiong Liu, Han-Wen Chang, Danny Reinberg

## Abstract

Most Polycomb complexes foster canonical gene repression, while noncanonical PRC1.3 (ncPRC1.3) unexpectedly activates transcription through its AUTS2 component. If and how ncPRC1.3 may also foster gene repression during development is unknown. Here, we show that in contrast to the impact of AUTS2 on ncPRC1.3, its paralog, FBRSL1, couples ncPRC1.3 to the CoREST/CTBP/LSD1 corepressor complex to mediate transcriptional repression. AUTS2 and FBRSL1 compete for binding to the RAWUL domain of the ncPRC1.3 subunit, PCGF3, and their isolated Atrophin-1 domains confer opposite transcriptional outputs. Corepressor interaction maps to a central Atrophin-1-containing region of FBRSL1, with CoREST and CTBP2 required for reporter repression. Patient-derived *FBRSL1* truncations abolish this repressive capacity; specifically, the p.Gln163* variant retains PCGF3 binding, but loses corepressor association. In human embryonic stem cells carrying a homozygous p.Gln163* knock-in, cortical differentiation displays persistent cell-cycle gene expression and deficient neuronal gene induction. At the progenitor stage, chromatin occupancy of CoREST, CTBP2, PCGF3, and RING1B is lost and accessibility increases at cell-cycle promoters that subsequently fail to be repressed. Thus, FBRSL1 redirects ncPRC1.3 function by equipping the complex with a corepressor-linked repressive arm that restrains proliferative programs at the progenitor-to-neuron transition.

**Highlights:**

- AUTS2 and FBRSL1 compete for PCGF3 leading to opposite ncPRC1.3 transcriptional outputs.
- FBRSL1 recruits CoREST/CTBP/LSD1 via its Atrophin-1 domain to repress transcription.
- Patient FBRSL1 truncations retain PCGF3 binding but lose corepressors and repression.
- BRSL1 truncation de-represses cell-cycle genes and derails neuronal differentiation.

**eTOC Blurb:** Liu et al. show that FBRSL1, a paralog of the Polycomb-associated activator AUTS2, links noncanonical PRC1.3 to the CoREST/CTBP/LSD1 corepressors. A patient-derived FBRSL1 truncation disrupts corepressor engagement while retaining ncPRC1.3 binding, causing persistent cell-cycle gene expression and impaired neuronal induction at the progenitor-to-neuron transition.
