## Supplemental Table 1 for "FBRSL1 couples ncPRC1.3 to CoREST to repress cell-cycle genes during human neuronal differentiation"

### Sheet: Sheet1
sgRNA Oligos
Primer name	Forward sequence	Reverse sequence	sgRNA target	Aim
CTBP2 E3-KO sgRNA	CACCGCAAAGTCAAGAGACAGCGAT	aaacATCGCTGTCTCTTGACTTTGC	human CTBP2 exon3	CTBP2 knockout
CoREST(RCOR1) E1-KO sgRNA	CACCGCATGGTGGAGAAGGGCCCCG	aaacCGGGGCCCTTCTCCACCATGC	human CoREST exon3	CoREST knockout
FBRSL1 Q163*-KI sgRNA	caccGGACCTGCTCACCTGCTTGG	aaacCCAAGCAGGTGAGCAGGTCC	human FBRSL1 exon1	FBRSL1 patient-1 Q163* knockin
ssODN used for homology directed repair
Primer name	sequence
FBRSL1 Q163*-KI ssODN	5’ Biotin-G*A*G*A*A*CAGGCGGCCCCTGGAGGCAGGCAGCCCCGGGCAGGACCTCGAGCCCGCCTGCGATGGGGCGAGAAAGGTCCCACTGCAGCCAAGTAAATAGGTGAGCAGGTCCCTCCCCGACCGGAAGCTCT
Genotyping primers
Primer name	Forward sequence	Reverse sequence
FBRSL1 patient-1 KI genotyping	CAC ATG AGC GGA AGG AGA AG	GCA CCC CAA GCC TGA CAA C
